# Efficient gene disruption with CRISPR-Cas3 in human T cells

**DOI:** 10.1101/2025.08.06.668737

**Authors:** Tomoaki Fujii, Yukimi Sakoda, Kazuto Yoshimi, Kohei Takeshita, Kazumasa Yokoyama, Shoji Watanabe, Koji Tamada, Tomoji Mashimo

## Abstract

The CRISPR-Cas9 system has been widely adopted as a genome editing tool due to its high efficiency and versatility, contributing to the development of various therapeutic strategies. However, its clinical application remains limited by safety concerns, including off-target effects and large-scale chromosomal rearrangements such as translocations and inversions. Recently, the CRISPR-Cas3 system, a Class 1 CRISPR effector complex with unidirectional DNA degradation activity, has gained attention as a potential alternative, offering reduced off-target activity. In this study, we applied the CRISPR-Cas3 system to human T cells and successfully disrupted two clinically relevant genes, T cell receptor alpha constant (TRAC) and beta-2 microglobulin (B2M). These gene deletions were associated with a reduction in both graft-versus-host disease (GVHD) risk and host immune rejection. Importantly, no off-target mutations were detected in CRISPR-Cas3-edited cells, in contrast to the off-target effects observed with CRISPR-Cas9. Furthermore, CAR-T cells generated by deleting *TRAC* or *B2M* using CRISPR-Cas3 maintained their antigen-specific cytotoxicity against tumor cells, while exhibiting reduced alloreactivity. These results suggest that CRISPR-Cas3 provides a safer and promising platform for genome editing in T cell engineering, with potential applications in the development of next-generation allogeneic T cell therapies.
