## Supplemental Tables 1,5 for "Efficient gene disruption with CRISPR-Cas3 in human T cells"

### Sheet: Table S1
Table S1. Number of Jurkat cells following electroporation (mean ± SEM, n = 3)
TRAC
	1	2	3
no crRNA	2.42336e+06	2.32709e+06	1.85833e+06
TRAC crRNA #3	1.70347e+06	1.6951e+06	343204
TRAC crRNA #5	1.43978e+06	2.14712e+06	1.33515e+06
TRAC crRNA #9	2.24339e+06	2.53636e+06	2.51125e+06
B2M
	1	2	3
no crRNA	2.42336e+06	2.32709e+06	1.85833e+06
B2M crRNA #3	1.45234e+06	1.05054e+06	1.12169e+06
B2M crRNA #5	1.41049e+06	2.39406e+06	828713
B2M crRNA #9	1.90855e+06	2.0676e+06	1.4649e+06

### Sheet: Table S2-2
Table S2. On-target editing at TRAC and B2M sites in Jurkat cells
	Distance from PAM		Deletion lengths
	Average(bp)	Median(bp)	Average (bp)	Median(bp)	Minimum (bp)	Maximum(bp)
TRAC crRNA #3	1027.48	369	6991.17	2280	251	88724
TRAC crRNA #5	769.065	222	4689.26	2346	145	66682
TRAC crRNA #9	3331.92	2133.5	3020.53	1825	197	28382
B2M crRNA #3	1316.87	341	4320.98	2727	61	30518
B2M crRNA #15	477.598	312	1918.05	1480	167	6281
B2M crRNA #20	508.276	259	1820.12	1609.5	65	5453

### Sheet: Table S3
Table S3. Number of primary T cells following electroporation (mean ± SEM, n = 3)
TRAC
	1	2	3
no crRNA	32400000	28200000	21600000
TRAC crRNA #5	31800000	17500000	24000000
B2M
	1	2	3
no crRNA	32400000	28200000	21600000
B2M crRNA #3	23800000	20800000	17600000

### Sheet: Table S4
Table S4. On-target editing at TRAC and B2M sites in primary T cells.
	Distance from PAM		Deletion lengths
	Average(bp)	Median(bp)	Average (bp)	Median(bp)	Minimum (bp)	Maximum(bp)
TRAC crRNA #5	1536.76	213	5221.76	2616.5	35	77359
B2M crRNA #3	1648.83	365	4423.69	2317	20	84715

### Sheet: Table S5
Table S5. Sequences of mRNAs for Cas3, Cascade, and Cas9 used in this study.
Name	Sequence (5' to 3')
Cas3 mRNA	ATGGCCAAGAGAACAGCCGATGGCAGCGAGTTCGAGAGCCCCAAGAAGAAGCGGAAGGTCGAGGAACCCTTCAAGTACATCTGCCACTACTGGGGCAAGAGCAGCAAGAGCCTGACCAAGGGCAACGACATCCATCTGCTGATCTACCACTGCCTGGATGTGGCCGCTGTGGCTGACTGTTGGTGGGATCAGTCTGTGGTGCTGCAGAACACCTTCTGCCGGAACGAGATGCTGAGCAAGCAGAGAGTGAAGGCCTGGCTGCTGTTCTTTATCGCCCTGCACGACATCGGCAAGTTCGACATCCGGTTCCAGTACAAGAGCGCCGAGAGCTGGCTGAAGCTGAACCCTGCTACACCCAGCCTGAACGGCCCTAGCACACAGATGTGCCGGAAGTTCAAT…
Cas5 mRNA	ATGGCCAAGCGGACTGCTGATGGCAGTGAATTTGAGTCCCCAAAGAAGAAGAGAAAGGTGGAACGCTCCTACCTGATCCTGAGACTGGCAGGACCAATGCAGGCATGGGGACAGCCTACATTCGAGGGAACCAGGCCAACAGGCCGCTTTCCTACCCGGTCTGGACTGCTGGGACTGCTGGGAGCCTGCCTGGGCATCCAGAGGGACGATACCTCTAGCCTGCAGGCCCTGAGCGAGTCCGTGCAGTTCGCCGTGCGCTGTGATGAGCTGATCCTGGACGATAGGCGCGTGTCCGTGACAGGCCTGCGGGATTACCACACCGTGCTGGGCGCCAGAGAGGACTATAGGGGCCTGAAGTCCCACGAGACCATCCAGACATGGCGCGAGTACCTGTGCGAC…
Cas6 mRNA	ATGGCCAAGCGGACTGCTGATGGCAGTGAATTTGAGTCCCCAAAGAAGAAGAGAAAGGTGGAATACCTGAGCAAAGTGATCATCGCAAGGGCATGGTCCAGGGACCTGTATCAGCTGCACCAGGGCCTGTGGCACCTGTTCCCTAATAGACCAGATGCCGCCAGGGACTTCCTGTTTCACGTGGAGAAGAGGAACACACCCGAGGGCTGTCACGTGCTGCTGCAGTCCGCCCAGATGCCCGTGAGCACCGCAGTGGCCACAGTGATCAAGACCAAGCAGGTGGAGTTCCAGCTGCAAGTGGGCGTGCCACTGTACTTTAGGCTGCGCGCCAATCCCATCAAGACCATCCTGGATAACCAGAAGCGCCTGGACTCTAAGGGCAATATCAAGCGGTGCAGA…
Cas7 mRNA	ATGGCCAAGCGGACTGCTGATGGCAGTGAATTTGAGTCCCCAAAGAAGAAGAGAAAGGTGGAATCCAATTTCATCAACATCCACGTGCTGATCTCCCACTCTCCAAGCTGCCTGAATAGAGACGATATGAACATGCAGAAGGACGCCATCTTTGGCGGCAAGCGGAGAGTGAGGATCTCTAGCCAGTCCCTGAAGCGGGCCATGAGAAAGTCTGGCTACTATGCCCAGAATATCGGCGAGTCCTCTCTGAGGACCATCCACCTGGCACAGCTGAGGGACGTGCTGAGACAGAAGCTGGGCGAGCGGTTTGATCAGAAGATCATCGACAAGACACTGGCCCTGCTGAGCGGCAAGTCCGTGGATGAGGCCGAGAAGATCAGCGCCGACGCAGTGACCCCA…
Cas8 mRNA	ATGGCCAAGCGGACTGCTGATGGCAGTGAATTTGAGTCCCCAAAGAAGAAGAGAAAGGTGGAAAACCTGCTGATTGACAACTGGATCCCTGTGCGCCCACGGAACGGAGGAAAAGTCCAGATTATTAATCTGCAGAGCCTGTACTGCTCCCGGGATCAGTGGAGACTGAGCCTGCCCAGAGACGATATGGAGCTGGCCGCCCTGGCCCTGCTGGTGTGCATCGGCCAGATCATCGCCCCTGCCAAGGACGATGTGGAGTTCAGGCACCGCATCATGAACCCTCTGACCGAGGATGAGTTTCAGCAGCTGATCGCCCCATGGATCGACATGTTCTATCTGAATCACGCCGAGCACCCCTTCATGCAGACAAAGGGCGTGAAGGCCAACGACGTGACCCCC…
Cas11 mRNA	ATGGCCAAGCGGACTGCTGATGGCAGTGAATTTGAGTCCCCAAAGAAGAAGAGAAAGGTGGAAGCCGATGAGATCGACGCAATGGCACTGTACAGGGCATGGCAGCAGCTGGACAACGGATCTTGCGCACAGATCAGGCGCGTGAGCGAGCCTGATGAGCTGAGGGACATCCCAGCCTTCTATCGGCTGGTGCAGCCCTTTGGCTGGGAGAATCCTAGACACCAGCAGGCCCTGCTGAGGATGGTGTTTTGTCTGAGCGCCGGCAAGAACGTGATCCGGCACCAGGACAAGAAGAGCGAGCAGACCACAGGAATCTCCCTGGGACGCGCCCTGGCCAATTCCGGCCGGATCAACGAGCGGAGAATCTTCCAGCTGATCAGGGCCGATCGCACAGCCGAC…
Cas9 mRNA	ATGGCCCCAAAGAAGAAGCGGAAGGTCGGTATCCACGGAGTCCCAGCAGCCGACAAGAAGTACTCCATTGGGCTCGATATCGGCACAAACAGCGTCGGCTGGGCCGTCATTACGGACGAGTACAAGGTGCCGAGCAAAAAATTCAAAGTTCTGGGCAATACCGATCGCCACAGCATAAAGAAGAACCTCATTGGCGCCCTCCTGTTCGACTCCGGGGAGACGGCCGAAGCCACGCGGCTCAAAAGAACAGCACGGCGCAGATATACCCGCAGAAAGAATCGGATCTGCTACCTGCAGGAGATCTTTAGTAATGAGATGGCTAAGGTGGATGACTCTTTCTTCCATAGGCTGGAGGAGTCCTTTTTGGTGGAGGAGGATAAAAAGCACGAGCGCCACCCA…
Underscores denote initiation or stop codons.
